# Diel Partitioning in Microbial Phosphorus Acquisition in the Sargasso Sea

**DOI:** 10.1101/2024.03.28.587236

**Authors:** Daniel Muratore, Naomi E. Gilbert, Gary R. LeCleir, Steven W. Wilhelm, Joshua S. Weitz

## Abstract

The daily cycle of photosynthetic primary production at the base of marine food webs is often limited by the availability of scarce nutrients. According to temporal niche partitioning theory, competition for scarce resources can be alleviated insofar as the intensity of nutrient uptake and assimilation activities are distributed heterogeneously across organisms over periodic input cycles. Recent analysis of community transcriptional dynamics in the nitrogen-limited subtropical North Pacific gyre revealed evidence of temporal partitioning of nitrogen uptake and assimilation between eukaryotic phytoplankton, cyanobacteria, and heterotrophic bacteria over day-night cycles. Here, we present results from a Lagrangian metatranscriptomic time series survey in the Sargasso Sea and demonstrate temporally partitioned phosphorus uptake in this phosphorus-limited environment. In the Sargasso, heterotrophic bacteria, eukaryotic phytoplankton, and cyanobacteria express genes for phosphorus assimilation during the morning, day, and dusk, respectively. These results support the generality of temporal niche partitioning as an emergent mechanism structuring uptake of limiting nutrients and facilitating coexistence of diverse microbes in open ocean ecosystems.
