## Supplemental Dataset 1 for "Diel Partitioning in Microbial Phosphorus Acquisition in the Sargasso Sea"

utc_time	cast_ID	day_of_month	local_hour	depth_layer	round_depth_m	CTD_bottle_number	sample_condition	pressure_db	latitude	longitude	temperature_C	conductivity_Sm	density_kgm3	oxygen_uncorrected	beam_attenuation_1m	fluorescence_mgm3	depth_m	potential_salinity	absolute_salinity	conservative_temperature	sigma_theta	oxygen_umkg	oxygen_saturation
2019-10-12 23:03:26	InVirTC2	12	2000	SRF	5	2	12_2000_SRF	5.086	31.69552	-64.14443	26.4818	5.688538	1024.1376	6.2911	0.0373	0.0632	-5.05063673940945	36.6354912336612	36.8084945178726	26.4188467683963	24.1169031513305	191.974419184287	0.961459754695477
2019-10-13 02:52:35	InVirTC3	13	0	SRF	5	18	13_0000_SRF	5.146	31.70782	-64.12377	26.4336	5.682289	1024.1478	6.3009	0.0375	0.0609	-5.11021233586139	36.6283914694207	36.801361555677	26.370915138742	24.1268655014005	192.271598155652	0.962147618160139
2019-10-13 06:59:49	InVirTC4	13	400	SRF	5	18	13_0400_SRF	4.909	31.67736	-64.13302	26.4243	5.684993	1024.1702	6.2826	0.0322	0.0545	-4.87487671826501	36.6555467029408	36.8286438969854	26.3605972604233	24.1502808829505	191.708791534683	0.959352859776033
2019-10-13 10:59:19	InVirTC5	13	800	SRF	5	2	13_0800_SRF	5.042	31.6752	-64.15402	26.4046	5.68439	1024.1855	6.2952	0.0328	0.0609	-5.00695060445517	36.6668150162659	36.8399655937541	26.3404236939806	24.1650421640816	192.090502374945	0.961022730563854
2019-10-13 15:00:08	InVirTC6	13	1200	SRF	5	15	13_1200_SRF	5.007	31.70173	-64.19703	26.4381	5.688425	1024.1768	6.2751	0.035	0.0406	-4.97218438571604	36.6694906315815	36.8426552895041	26.3738233383404	24.156424152972	191.478786134425	0.958502574755655
2019-10-13 18:54:26	InVirTC7	13	1600	SRF	5	18	13_1600_SRF	4.966	31.72331	-64.19188	26.529	5.694688	1024.1275	6.2906	0.0354	0.0365	-4.93146107376239	36.6426649942867	36.81570383142	26.4657886246061	24.1072936312971	191.960962777895	0.962176688657082
2019-10-13 23:00:10	InVirTC8	13	2000	SRF	5	2	13_2000_SRF	5.034	31.723	-64.19288	26.5179	5.693732	1024.1327	6.297	0.0358	0.0526	-4.99898629636191	36.6445283151814	36.8175760033688	26.454599727456	24.112235651188	192.155334857883	0.962987973051351
2019-10-14 02:59:45	InVirTC9	14	0	SRF	5	18	14_0000_SRF	5.049	31.72062	-64.19395	26.4543	5.688347	1024.1617	6.2938	0.0336	0.0492	-5.01388314157784	36.6560044775431	36.8291062458136	26.3905454403088	24.1411109122278	192.052270656602	0.961544447643588
2019-10-14 07:00:54	InVirTC10	14	400	SRF	5	na	14_0400_SRF	5.29	31.70991	-64.20199	26.4317	5.688296	1024.1831	6.2795	0.0334	0.0449	-5.25321008714931	36.6735616685899	36.8467457680164	26.367198746199	24.161547546026	191.612089455261	0.95909364835226
2019-10-14 10:59:16	InVirTC11	14	800	SRF	5	2	14_0800_SRF	5.128	31.70452	-64.25363	26.4281	5.689183	1024.1906	6.2803	0.0322	0.0461	-5.09234067749044	36.6829378017661	36.8561666413735	26.3632656259197	24.1697510033885	191.634965600457	0.959209809200689
2019-10-14 15:02:38	InVirTC12	14	1200	SRF	5	18	14_1200_SRF	5.06	31.72538	-64.26715	26.4634	5.692363	1024.1754	6.3025	0.0321	0.0281	-5.02480371883895	36.6779576719414	36.8511642333409	26.3987746036359	24.1547779478242	192.315180537289	0.963138554636423
2019-10-14 18:59:16	InVirTC13	14	1600	SRF	5	24	14_1600_SRF	5.017	31.74814	-64.27209	26.4681	5.691987	1024.1688	6.2865	0.0359	0.0335	-4.98209577243795	36.6714929634918	36.8446697937038	26.4037395333001	24.1484062582888	191.828148213622	0.960733575607923
2019-10-14 22:57:07	InVirTC14	14	2000	SRF	5	2	14_2000_SRF	5.1	31.73092	-64.27861	26.6816	5.717383	1024.1121	6.281	0.0368	0.047	-5.06452274930757	36.6859115265904	36.8591559259001	26.6166337985122	24.0912586725167	191.671014824739	0.96337749192587
2019-10-15 03:00:02	InVirTC15	15	0	SRF	5	18	15_0000_SRF	5.19	31.73242	-64.29255	26.4859	5.695356	1024.1717	6.2828	0.035	0.047	-5.15389558032401	36.6817512490359	36.8549761353264	26.4210930718053	24.1504966574466	191.714853991847	0.960507100508994
2019-10-15 06:57:13	InVirTC16	15	400	SRF	5	18	15_0400_SRF	5.035	31.7214	-64.30972	26.4835	5.695525	1024.1741	6.2762	0.0318	0.0425	-4.99998091659926	36.6849414560473	36.8581812271946	26.4186023846622	24.1536543008838	191.512869552357	0.95947769008693
2019-10-15 11:00:27	InVirTC17	15	800	SRF	5	5	15_0800_SRF	5.151	31.73819	-64.34543	26.4505	5.691933	1024.1852	6.2787	0.0337	0.0461	-5.11516542146337	36.6850813876876	36.8583228163529	26.3855734849277	24.1642568841578	191.587171499665	0.959334067406502
2019-10-15 15:00:41	InVirTC18	15	1200	SRF	5	18	15_1200_SRF	4.965	31.76658	-64.36024	26.5774	5.704096	1024.1345	6.2816	0.0313	0.0316	-4.93044978023221	36.6724657093418	36.8456489801426	26.5130052818954	24.1143559305219	191.685001181035	0.961733947139369
2019-10-15 18:58:09	InVirTC19	15	1600	SRF	5	18	15_1600_SRF	5.104	31.7587	-64.33176	26.5451	5.701214	1024.1491	6.296	0.0381	0.0336	-5.06848403838938	36.6772003689618	36.8504052995544	26.4804880595388	24.1282237397465	192.121820140063	0.963447306439395
2019-10-15 23:00:10	InVirTC20	15	2000	SRF	5	5	15_2000_SRF	4.95	31.74586	-64.34169	26.5526	5.697068	1024.1188	6.2961	0.0381	0.0498	-4.91556284069424	36.6411850773405	36.8142195745463	26.4894500983486	24.0986661280263	192.130416752524	0.963387318547127
2019-10-16 02:57:38	InVirTC21	16	0	SRF	5	18	16_0000_SRF	4.982	31.75289	-64.36185	26.5205	5.698056	1024.1538	6.2901	0.0357	0.0422	-4.94733726566236	36.6738848153892	36.8470742025044	26.4560489643115	24.1335449113392	191.940784933849	0.96213388204577
2019-10-16 10:59:06	InVirTC23	16	800	SRF	5	5	16_0800_SRF	5.007	31.76763	-64.3755	26.4114	5.678561	1024.1472	6.2673	0.0323	0.0423	-4.9721563132888	36.6189831750061	36.7919140956625	26.349118459915	24.126809969302	191.246306473987	0.95661337248002
2019-10-16 18:58:05	InVirTC25	16	1600	SRF	5	12	16_1600_SRF	5.311	31.78395	-64.37881	26.7727	5.722859	1024.0592	6.2826	0.0358	0.0293	-5.27403078400285	36.6531654096868	36.8262581840742	26.7089865915602	24.0374606799837	191.7299124659	0.964898870990106
2019-10-16 22:54:32	InVirTC26	16	2000	SRF	5	2	16_2000_SRF	5.026	31.79202	-64.38073	26.5822	5.69804	1024.0973	6.2809	0.0371	0.0349	-4.99101366400521	36.6246934376376	36.7976523526936	26.5196861170482	24.0768101156718	191.670667440993	0.961443994982806
2019-10-17 02:58:41	InVirTC27	17	0	SRF	5	18	17_0000_SRF	4.969	31.80622	-64.37891	26.4532	5.683544	1024.136	6.2967	0.0345	0.0479	-4.93440681282343	36.6219779238581	36.7949244435325	26.3908079841657	24.1157964739064	192.145512157469	0.961785397770289
2019-10-17 07:05:25	InVirTC28	17	400	SRF	5	18	17_0400_SRF	5.093	31.80792	-64.3863	26.3827	5.675405	1024.1565	6.2829	0.0332	0.0438	-5.05753942920969	36.6188331188252	36.7917650398468	26.3204054348896	24.1358081186618	191.72065510554	0.95853568220868
2019-10-17 10:58:49	InVirTC29	17	800	SRF	5	2	17_0800_SRF	5.32	31.82327	-64.38493	26.3445	5.670559	1024.1659	6.2817	0.033	0.0439	-5.28294940169083	36.6138899900307	36.7867990074294	26.2823496686725	24.1442037798304	191.682466120222	0.957716046774824
