## Supplemental Dataset 4 for "Diel Partitioning in Microbial Phosphorus Acquisition in the Sargasso Sea"

KEGG_orthologue	number_taxa_with_diel_expression	KEGG_pathway	mean_difference_in_peak_time_hrs	p_value_synchronicity	significance_synchronicity
K03798	39	Cell cycle	0.604588394062078	0	Synchronous
K04043	35	RNA degradation	0.588235294117647	0	Synchronous
K02274	33	Oxidative phosphorylation	0.46969696969697	0	Synchronous
K01338	32	Cell cycle	0.175403225806452	0	Synchronous
K04077	32	RNA degradation	0.737903225806452	0	Synchronous
K02275	28	Oxidative phosphorylation	0.349206349206349	0	Synchronous
K00239	26	Citrate cycle (TCA cycle)	0.52	0	Synchronous
K02276	26	Oxidative phosphorylation	0.516923076923077	0	Synchronous
K04078	26	RNA degradation	0.366153846153846	0	Synchronous
K04079	26	RNA degradation	0.52	0	Synchronous
K00412	23	Oxidative phosphorylation	0.49802371541502	0	Synchronous
K03695	23	Cell cycle	0.442687747035573	0	Synchronous
K03782	23	Peroxisome	0.16600790513834	0	Synchronous
K03686	22	RNA degradation	0.67965367965368	0	Synchronous
K03687	22	RNA degradation	0.506493506493506	0	Synchronous
K02257	21	Porphyrin and chlorophyll metabolism	0.523809523809524	0	Synchronous
K00413	20	Oxidative phosphorylation	0.621052631578947	0	Synchronous
K03089	20	[]	0	0	Synchronous
K04080	20	RNA degradation	0.268421052631579	0	Synchronous
K04088	20	[]	0.436842105263158	0	Synchronous
K02258	19	Oxidative phosphorylation	0.619883040935672	0	Synchronous
K02259	19	Oxidative phosphorylation	0.409356725146199	0	Synchronous
K09014	19	[]	0.456140350877193	0	Synchronous
K00336	18	Oxidative phosphorylation	0.470588235294118	0	Synchronous
K02703	18	Photosynthesis	0.405228758169935	0	Synchronous
K00240	17	Citrate cycle (TCA cycle)	0.514705882352941	0	Synchronous
K01601	17	Carbon fixation in photosynthetic organisms	0.558823529411765	0	Synchronous
K03553	17	Homologous recombination	0.5	0	Synchronous
K04087	17	[]	0.5	0	Synchronous
K02705	16	Photosynthesis	0.233333333333333	0	Synchronous
K04487	16	Thiamine metabolism	0.625	0	Synchronous
K04771	16	Two-component system	0.125	0	Synchronous
K13993	16	Protein processing in endoplasmic reticulum	0.533333333333333	0	Synchronous
K00311	15	[]	0.533333333333333	0	Synchronous
K00411	15	Oxidative phosphorylation	0.419047619047619	0	Synchronous
K02198	15	Oxidative phosphorylation	0.342857142857143	0	Synchronous
K02706	15	Photosynthesis	0.247619047619048	0	Synchronous
K03694	15	Cell cycle	0.342857142857143	0	Synchronous
K00333	14	Oxidative phosphorylation	0.494505494505495	0	Synchronous
K09015	14	[]	0.43956043956044	0	Synchronous
K01419	13	Cell cycle	0.384615384615385	0	Synchronous
K01990	13	[]	0.282051282051282	0	Synchronous
K02197	13	NA	0.282051282051282	0	Synchronous
K03644	13	Lipoic acid metabolism	0.538461538461538	0	Synchronous
K06891	13	[]	0.153846153846154	0	Synchronous
K09013	13	[]	0.153846153846154	0	Synchronous
K02427	11	[]	0	0	Synchronous
K19416	11	[]	0.327272727272727	0	Synchronous
K00215	9	NA	0.222222222222222	0	Synchronous
K02635	9	Photosynthesis	0.222222222222222	0	Synchronous
K03671;K05838	9	[]	0	0	Synchronous
K04488	9	Nitrogen metabolism	0.222222222222222	0	Synchronous
K08929	9	Photosynthesis - antenna proteins	0	0	Synchronous
K08928	8	Photosynthesis - antenna proteins	0	0	Synchronous
K02112;K02114	7	Oxidative phosphorylation	0	0	Synchronous
K00281;K00283	17	Glycine	0.661764705882353	1e-04	Synchronous
K00241	13	Citrate cycle (TCA cycle)	0.512820512820513	1e-04	Synchronous
K00432	13	Glutathione metabolism	0.512820512820513	1e-04	Synchronous
K02035	13	Transport	0.538461538461538	1e-04	Synchronous
K00346	12	Oxidative phosphorylation	0.53030303030303	1e-04	Synchronous
K03702	12	Nucleotide excision repair	0.409090909090909	1e-04	Synchronous
K00410;K00412	11	Oxidative phosphorylation	0.327272727272727	1e-04	Synchronous
K02406	11	NA	0.509090909090909	1e-04	Synchronous
K07167	9	[]	0.222222222222222	1e-04	Synchronous
K00184	8	Sulfur metabolism	0.25	1e-04	Synchronous
K01358	20	Cell cycle	0.705263157894737	2e-04	Synchronous
K00031	17	Citrate cycle (TCA cycle)	0.75	2e-04	Synchronous
K00164	16	Citrate cycle (TCA cycle)	0.65	2e-04	Synchronous
K00658	16	Citrate cycle (TCA cycle)	0.633333333333333	2e-04	Synchronous
K10943	16	Two-component system	0.65	2e-04	Synchronous
K02110	15	Oxidative phosphorylation	0.685714285714286	2e-04	Synchronous
K11717	11	Cysteine and methionine metabolism	0.509090909090909	2e-04	Synchronous
K08226	9	Transport	0.222222222222222	2e-04	Synchronous
K00330	13	Oxidative phosphorylation	0.615384615384615	3e-04	Synchronous
K02256	12	Oxidative phosphorylation	0.545454545454545	3e-04	Synchronous
K03799	12	[]	0.484848484848485	3e-04	Synchronous
K06890	12	[]	0.484848484848485	3e-04	Synchronous
K03568	9	[]	0.388888888888889	3e-04	Synchronous
K03503	6	NA	0	3e-04	Synchronous
K00600	18	Glycine	0.751633986928105	4e-04	Synchronous
K03522	14	[]	0.67032967032967	4e-04	Synchronous
K02396	13	Flagellar assembly	0.538461538461538	4e-04	Synchronous
K00331	12	Oxidative phosphorylation	0.53030303030303	4e-04	Synchronous
K01356	12	[]	0.575757575757576	4e-04	Synchronous
K03667	9	Cell cycle	0.388888888888889	4e-04	Synchronous
K11252	8	NA	0.25	4e-04	Synchronous
K00302	6	Glycine	0	4e-04	Synchronous
K00831	6	Glycine	0	4e-04	Synchronous
K02261	8	Oxidative phosphorylation	0.25	5e-04	Synchronous
K02469	12	[]	0.575757575757576	6e-04	Synchronous
K03521	12	[]	0.575757575757576	6e-04	Synchronous
K01992	11	[]	0.509090909090909	6e-04	Synchronous
K03431	11	Amino sugar and nucleotide sugar metabolism	0.509090909090909	6e-04	Synchronous
K13628	10	[]	0.466666666666667	6e-04	Synchronous
K06911	9	[]	0.388888888888889	6e-04	Synchronous
K00351	11	Oxidative phosphorylation	0.509090909090909	7e-04	Synchronous
K08926	6	Photosynthesis - antenna proteins	0	7e-04	Synchronous
K04038	10	Porphyrin and chlorophyll metabolism	0.533333333333333	8e-04	Synchronous
K01602	9	Carbon fixation in photosynthetic organisms	0.444444444444444	8e-04	Synchronous
K00412;K02635;K02705	6	Oxidative phosphorylation	0	9e-04	Synchronous
K00252	11	Fatty acid degradation	0.545454545454545	0.001	Synchronous
K06134	11	NA	0.545454545454545	0.001	Synchronous
K02035;K13893	6	Transport	0	0.001	Synchronous
K02704	13	Photosynthesis	0.666666666666667	0.0012	Synchronous
K01845	8	Porphyrin and chlorophyll metabolism	0.428571428571429	0.0013	Synchronous
K02390	13	Flagellar assembly	0.692307692307692	0.0014	Synchronous
K01338;K07157	10	[]	0.555555555555556	0.0014	Synchronous
K01996	6	Transport	0	0.0014	Synchronous
K00123	9	Glyoxylate and dicarboxylate metabolism	0.5	0.0015	Synchronous
K02634	9	Photosynthesis	0.5	0.0015	Synchronous
K00114	10	Glycolysis / Gluconeogenesis	0.555555555555556	0.0016	Synchronous
K00640	7	Sulfur metabolism	0.285714285714286	0.0016	Synchronous
K06876	13	[]	0.717948717948718	0.0017	Synchronous
K02003	10	Transport	0.555555555555556	0.0018	Synchronous
K09966	5	[]	0	0.0018	Synchronous
K00412;K02637	8	Oxidative phosphorylation	0.428571428571429	0.0019	Synchronous
K03594	8	Porphyrin and chlorophyll metabolism	0.428571428571429	0.0019	Synchronous
K09490	5	Protein processing in endoplasmic reticulum	0	0.002	Synchronous
K03852	5	NA	0	0.0021	Synchronous
K02109	16	Oxidative phosphorylation	0.85	0.0022	Synchronous
K02690	12	Photosynthesis - antenna proteins	0.696969696969697	0.0022	Synchronous
K01363;K01365;K01366;K08568	5	Lysosome	0	0.0022	Synchronous
K01669	20	[]	0.921052631578947	0.0024	Synchronous
K00337	11	Oxidative phosphorylation	0.690909090909091	0.0024	Synchronous
K02388	9	Flagellar assembly	0.555555555555556	0.0024	Synchronous
K13991	5	Photosynthesis - antenna proteins	0	0.0024	Synchronous
K00303	5	Glycine	0	0.0025	Synchronous
K00855	8	Carbon fixation in photosynthetic organisms	0.5	0.0026	Synchronous
K02195	9	Transport	0.555555555555556	0.0027	Synchronous
K00332	15	Oxidative phosphorylation	0.8	0.003	Synchronous
K00256	5	[]	0	0.003	Synchronous
K01998	8	Transport	0.5	0.0031	Synchronous
K02689;K02690	8	Photosynthesis	0.535714285714286	0.0039	Synchronous
K00348	9	Oxidative phosphorylation	0.611111111111111	0.0042	Synchronous
K02703;K08928;K08929	6	Photosynthesis	0.333333333333333	0.0043	Synchronous
K03518	7	Carbon fixation pathways in prokaryotes	0.476190476190476	0.0044	Synchronous
K01997	7	Transport	0.476190476190476	0.0045	Synchronous
K01601;K01963	9	Carbon fixation in photosynthetic organisms	0.666666666666667	0.0046	Synchronous
K02199	8	NA	0.535714285714286	0.0046	Synchronous
K00789	8	Cysteine and methionine metabolism	0.535714285714286	0.0047	Synchronous
K02470	10	[]	0.711111111111111	0.0048	Synchronous
K00349	14	Oxidative phosphorylation	0.857142857142857	0.005	Synchronous
K13643	9	[]	0.611111111111111	0.005	Synchronous
K00616	6	Pentose phosphate pathway	0.333333333333333	0.005	Synchronous
K02720	6	Photosynthesis	0.333333333333333	0.005	Synchronous
K00335	12	Oxidative phosphorylation	0.818181818181818	0.0052	Synchronous
K03183	8	Ubiquinone and other terpenoid-quinone biosynthesis	0.535714285714286	0.0052	Synchronous
K08602	6	[]	0.333333333333333	0.0052	Synchronous
K09861	8	[]	0.535714285714286	0.0053	Synchronous
K00334;K03943	7	Oxidative phosphorylation	0.476190476190476	0.0053	Synchronous
K11334	6	Porphyrin and chlorophyll metabolism	0.333333333333333	0.0054	Synchronous
K02132	6	Oxidative phosphorylation	0.333333333333333	0.0056	Synchronous
K02637	7	Photosynthesis	0.476190476190476	0.0057	Synchronous
K02712	6	Photosynthesis	0.333333333333333	0.0057	Synchronous
K00242	7	Citrate cycle (TCA cycle)	0.476190476190476	0.0061	Synchronous
K11253	6	NA	0.333333333333333	0.0061	Synchronous
K00228	10	Porphyrin and chlorophyll metabolism	0.711111111111111	0.0066	Synchronous
K00341	9	Oxidative phosphorylation	0.611111111111111	0.0066	Synchronous
K02716	12	Photosynthesis	0.833333333333333	0.0068	Synchronous
K00347	8	Oxidative phosphorylation	0.571428571428571	0.0073	Synchronous
K01772	15	Porphyrin and chlorophyll metabolism	0.933333333333333	0.0083	Synchronous
K02693	4	Photosynthesis	0	0.0083	Synchronous
K07577	4	NA	0	0.0084	Synchronous
K02401	4	Flagellar assembly	0	0.0085	Synchronous
K00102	4	Pyruvate metabolism	0	0.0088	Synchronous
K03379	4	NA	0	0.0088	Synchronous
K10941	4	NA	0	0.0088	Synchronous
K11262	4	Fatty acid biosynthesis	0	0.0091	Synchronous
K11749	4	Quorum sensing	0	0.0091	Synchronous
K02136	4	Oxidative phosphorylation	0	0.0092	Synchronous
K03164	4	NA	0	0.0092	Synchronous
K03496	4	[]	0	0.0092	Synchronous
K03701	19	Nucleotide excision repair	1.00584795321637	0.0093	Synchronous
K04037	10	Porphyrin and chlorophyll metabolism	0.755555555555556	0.0095	Synchronous
K07245;K14166	4	NA	0	0.0095	Synchronous
K02874;K02878;K10756	4	Ribosome	0	0.0096	Synchronous
K03821	4	Butanoate metabolism	0	0.0096	Synchronous
K05808	4	[]	0	0.0097	Synchronous
K02027	10	Transport	0.755555555555556	0.0098	Synchronous
K00265	10	Nitrogen metabolism	0.755555555555556	0.0099	Synchronous
K07304	10	[]	0.755555555555556	0.01	Synchronous
K00305	4	Glycine	0	0.01	Synchronous
K02200	4	NA	0	0.01	Synchronous
K04075	4	[]	0	0.01	Synchronous
K08927	4	Photosynthesis - antenna proteins	0	0.01	Synchronous
K01647	13	Citrate cycle (TCA cycle)	0.897435897435897	0.0102	Synchronous
K03696	10	Cell cycle	0.755555555555556	0.0104	Synchronous
K00975	4	Starch and sucrose metabolism	0	0.0104	Synchronous
K00822	4	NA	0	0.0105	Synchronous
K18989	4	Transport	0	0.0106	Synchronous
K02004	11	[]	0.836363636363636	0.0108	Synchronous
K01535	4	Oxidative phosphorylation	0	0.0108	Synchronous
K07375	8	Phagosome	0.678571428571429	0.0112	Synchronous
K02409	8	Flagellar assembly	0.678571428571429	0.0114	Synchronous
K00350	7	Oxidative phosphorylation	0.571428571428571	0.0121	Synchronous
K01251	17	Cysteine and methionine metabolism	1.01470588235294	0.0126	Synchronous
K03734	7	NA	0.571428571428571	0.0127	Synchronous
K07374	8	Phagosome	0.678571428571429	0.0128	Synchronous
K02707	8	Photosynthesis	0.75	0.013	Synchronous
K01902	7	Citrate cycle (TCA cycle)	0.571428571428571	0.0131	Synchronous
K02058	7	Transport	0.571428571428571	0.0136	Synchronous
K07305	7	[]	0.571428571428571	0.0145	Synchronous
K03517	7	Nicotinate and nicotinamide metabolism	0.571428571428571	0.0147	Synchronous
K03185	6	Ubiquinone and other terpenoid-quinone biosynthesis	0.533333333333333	0.0151	Synchronous
K07335	7	Transport	0.571428571428571	0.0156	Synchronous
K15012	7	Two-component system	0.571428571428571	0.0159	Synchronous
K07113	7	NA	0.571428571428571	0.0161	Synchronous
K02405	6	Flagellar assembly	0.533333333333333	0.0162	Synchronous
K03519	6	Carbon fixation pathways in prokaryotes	0.533333333333333	0.0165	Synchronous
K03592	6	[]	0.533333333333333	0.0167	Synchronous
K01681	9	Citrate cycle (TCA cycle)	0.777777777777778	0.0168	Synchronous
K02111;K02113;K12524	5	Oxidative phosphorylation	0.4	0.0169	Synchronous
K03673	5	NA	0.4	0.0172	Synchronous
K11335	6	Porphyrin and chlorophyll metabolism	0.533333333333333	0.0173	Synchronous
K15102	5	NA	0.4	0.0174	Synchronous
K00798	6	Porphyrin and chlorophyll metabolism	0.533333333333333	0.0183	Synchronous
K09919	5	[]	0.4	0.0185	Synchronous
K07152	5	NA	0.4	0.0187	Synchronous
K04079;K09487	5	RNA degradation	0.4	0.0189	Synchronous
K02112;K02114;K02133	5	Oxidative phosphorylation	0.4	0.0191	Synchronous
K12856	5	Spliceosome	0.4	0.0192	Synchronous
K02575	5	Transport	0.4	0.0193	Synchronous
K03724	5	NA	0.4	0.0195	Synchronous
K00549	5	Cysteine and methionine metabolism	0.4	0.0196	Synchronous
K03639	5	Folate biosynthesis	0.4	0.0196	Synchronous
K00626	5	Fatty acid degradation	0.4	0.0198	Synchronous
K02990	5	Ribosome	0.4	0.0199	Synchronous
K07303	5	[]	0.4	0.0201	Synchronous
K06147	5	Transport	0.4	0.0202	Synchronous
K11251;K16617	5	NA	0.4	0.0202	Synchronous
K14998	9	NA	0.777777777777778	0.0204	Synchronous
K17321	5	Transport	0.4	0.0207	Synchronous
K00688	5	Starch and sucrose metabolism	0.4	0.0211	Synchronous
K02715	5	Photosynthesis	0.4	0.0211	Synchronous
K19191	5	Nicotinate and nicotinamide metabolism	0.4	0.0215	Synchronous
K02115;K08341	5	Oxidative phosphorylation	0.4	0.0217	Synchronous
K02386	6	Flagellar assembly	0.6	0.0219	Synchronous
K00281	8	Glycine	0.785714285714286	0.0222	Synchronous
K00122	8	Glyoxylate and dicarboxylate metabolism	0.785714285714286	0.0225	Synchronous
K00266	11	Nitrogen metabolism	0.909090909090909	0.023	Synchronous
K02337	6	DNA replication	0.6	0.0232	Synchronous
K00329;K00356	5	[]	0.4	0.0232	Synchronous
K01599	13	Porphyrin and chlorophyll metabolism	0.974358974358974	0.0235	Synchronous
K02407	6	Flagellar assembly	0.6	0.0238	Synchronous
K02277	6	Oxidative phosphorylation	0.6	0.024	Synchronous
K02699	6	Photosynthesis	0.6	0.024	Synchronous
K00986	6	[]	0.6	0.0241	Synchronous
K11336	8	Porphyrin and chlorophyll metabolism	0.785714285714286	0.0255	Synchronous
K04755	8	Photosynthesis	0.785714285714286	0.0267	Synchronous
K11940	8	[]	0.821428571428571	0.0318	Synchronous
K00817	7	Histidine metabolism	0.761904761904762	0.0318	Synchronous
K08901	7	Photosynthesis	0.761904761904762	0.0328	Synchronous
K02313	6	Cell cycle	0.666666666666667	0.033	Synchronous
K02711	7	Photosynthesis	0.761904761904762	0.0334	Synchronous
K00315	6	Glycine	0.666666666666667	0.0345	Synchronous
K04039	10	Porphyrin and chlorophyll metabolism	0.933333333333333	0.0352	Synchronous
K16092	8	Transport	0.857142857142857	0.0359	Synchronous
K02708	6	Photosynthesis	0.666666666666667	0.036	Synchronous
K00058	6	Glycine	0.666666666666667	0.0366	Synchronous
K00128	8	Glycolysis / Gluconeogenesis	0.821428571428571	0.0368	Synchronous
K00185	6	Sulfur metabolism	0.666666666666667	0.0371	Synchronous
K11959	6	Transport	0.666666666666667	0.038	Synchronous
K02689	10	Photosynthesis - antenna proteins	0.933333333333333	0.0381	Asynchronous
K00275	6	Vitamin B6 metabolism	0.666666666666667	0.0383	Asynchronous
K03283	14	Spliceosome	1.07692307692308	0.0425	Asynchronous
K08907	9	Photosynthesis - antenna proteins	0.944444444444444	0.0445	Asynchronous
K01872	8	Aminoacyl-tRNA biosynthesis	0.928571428571429	0.0479	Asynchronous
K00526	5	Purine metabolism	0.6	0.0491	Asynchronous
K06515;K15377	5	NA	0.6	0.0493	Asynchronous
K11337	5	Porphyrin and chlorophyll metabolism	0.6	0.0493	Asynchronous
K02397	5	Flagellar assembly	0.6	0.0496	Asynchronous
K12262	5	NA	0.6	0.0498	Asynchronous
K02033	8	Transport	0.928571428571429	0.0499	Asynchronous
K02719	5	Photosynthesis	0.6	0.05	Asynchronous
K00382	15	Glycolysis / Gluconeogenesis	1.1047619047619	0.0502	Asynchronous
K02026	5	Transport	0.6	0.0503	Asynchronous
K01682	12	Citrate cycle (TCA cycle)	1.06060606060606	0.0507	Asynchronous
K07738	5	NA	0.6	0.0507	Asynchronous
K02636	8	Photosynthesis	0.928571428571429	0.051	Asynchronous
K00234	5	Citrate cycle (TCA cycle)	0.6	0.0513	Asynchronous
K00108	5	Glycine	0.6	0.0517	Asynchronous
K02293	5	Carotenoid biosynthesis	0.6	0.0522	Asynchronous
K10439	5	Transport	0.6	0.0523	Asynchronous
K02864	5	Ribosome	0.6	0.0524	Asynchronous
K04518	5	NA	0.6	0.0524	Asynchronous
K04646	5	Lysosome	0.6	0.0524	Asynchronous
K01955	5	Pyrimidine metabolism	0.6	0.0525	Asynchronous
K00138	5	Glycolysis / Gluconeogenesis	0.6	0.0535	Asynchronous
K00340	5	Oxidative phosphorylation	0.6	0.054	Asynchronous
K01711	8	Fructose and mannose metabolism	0.928571428571429	0.0543	Asynchronous
K00496	5	Fatty acid degradation	0.6	0.0547	Asynchronous
K00605	5	Glyoxylate and dicarboxylate metabolism	0.6	0.0548	Asynchronous
K20035	5	Sulfur metabolism	0.6	0.0548	Asynchronous
K08906	5	Photosynthesis	0.6	0.0551	Asynchronous
K00020;K00042	5	Glyoxylate and dicarboxylate metabolism	0.6	0.0555	Asynchronous
K02389	7	Flagellar assembly	0.857142857142857	0.0602	Asynchronous
K06954	7	[]	0.857142857142857	0.0616	Asynchronous
K02492	8	Porphyrin and chlorophyll metabolism	0.964285714285714	0.0629	Asynchronous
K02892	10	Ribosome	1.02222222222222	0.0635	Asynchronous
K03088	10	[]	1.06666666666667	0.0638	Asynchronous
K00627	14	Glycolysis / Gluconeogenesis	1.12087912087912	0.0639	Asynchronous
K01637	8	Glyoxylate and dicarboxylate metabolism	0.964285714285714	0.064	Asynchronous
K01756	7	Purine metabolism	0.857142857142857	0.064	Asynchronous
K07390	10	[]	1.02222222222222	0.0641	Asynchronous
K03596	7	NA	0.857142857142857	0.0645	Asynchronous
K06972	7	[]	0.857142857142857	0.0649	Asynchronous
K04564	12	Peroxisome	1.10606060606061	0.0661	Asynchronous
K02935	8	Ribosome	0.964285714285714	0.0665	Asynchronous
K13628;K15724	4	[]	0.5	0.0668	Asynchronous
K01315;K09644	4	NA	0.5	0.0678	Asynchronous
K09860	4	Flagellar assembly	0.5	0.0683	Asynchronous
K06136	4	[]	0.5	0.069	Asynchronous
K09835;K10027	4	Carotenoid biosynthesis	0.5	0.0691	Asynchronous
K02717	4	Photosynthesis	0.5	0.0692	Asynchronous
K02392	11	Flagellar assembly	1.05454545454545	0.0693	Asynchronous
K21572	4	NA	0.5	0.0697	Asynchronous
K03934	4	Oxidative phosphorylation	0.5	0.0704	Asynchronous
K01299	4	[]	0.5	0.0706	Asynchronous
K10418	4	NA	0.5	0.0706	Asynchronous
K02641	9	Photosynthesis	1	0.0708	Asynchronous
K22081	4	NA	0.5	0.0709	Asynchronous
K08914	4	Photosynthesis - antenna proteins	0.5	0.071	Asynchronous
K02400	4	Flagellar assembly	0.5	0.0713	Asynchronous
K00766;K13497	4	Phenylalanine	0.5	0.0714	Asynchronous
K17760	4	NA	0.5	0.0715	Asynchronous
K17086	4	NA	0.5	0.0716	Asynchronous
K02906	9	Ribosome	1	0.0718	Asynchronous
K00138;K09472	4	Glycolysis / Gluconeogenesis	0.5	0.0724	Asynchronous
K06997	4	NA	0.5	0.0724	Asynchronous
K07462	4	NA	0.5	0.0727	Asynchronous
K03684	4	[]	0.5	0.0728	Asynchronous
K03781	4	Tryptophan metabolism	0.5	0.0732	Asynchronous
K02274;K02298	4	Oxidative phosphorylation	0.5	0.0735	Asynchronous
K01916;K01950	4	Nicotinate and nicotinamide metabolism	0.5	0.0736	Asynchronous
K00235	4	Citrate cycle (TCA cycle)	0.5	0.0741	Asynchronous
K10408	8	[]	1	0.0743	Asynchronous
K07156	4	NA	0.5	0.0743	Asynchronous
K08738	9	Oxidative phosphorylation	1	0.0754	Asynchronous
K00304	4	Glycine	0.5	0.0759	Asynchronous
K01749	9	Porphyrin and chlorophyll metabolism	1	0.0761	Asynchronous
K17315	7	Transport	0.952380952380952	0.0763	Asynchronous
K02694	7	Photosynthesis	0.952380952380952	0.0771	Asynchronous
K02410	4	Flagellar assembly	0.5	0.079	Asynchronous
K01937	11	Pyrimidine metabolism	1.09090909090909	0.0796	Asynchronous
K00134	19	Glycolysis / Gluconeogenesis	1.2046783625731	0.0798	Asynchronous
K03529	6	[]	0.866666666666667	0.08	Asynchronous
K02394	6	Flagellar assembly	0.866666666666667	0.0808	Asynchronous
K03043	12	RNA polymerase	1.12121212121212	0.0815	Asynchronous
K03935	6	Oxidative phosphorylation	0.866666666666667	0.0849	Asynchronous
K15987	6	Oxidative phosphorylation	0.866666666666667	0.0849	Asynchronous
K00339	6	Oxidative phosphorylation	0.866666666666667	0.085	Asynchronous
K17224	5	Sulfur metabolism	0.8	0.0884	Asynchronous
K00428	5	NA	0.8	0.0889	Asynchronous
K04090	10	NA	1.08888888888889	0.0891	Asynchronous
K09710	5	Ribosome	0.8	0.0893	Asynchronous
K00278	5	Alanine	0.8	0.0899	Asynchronous
K03924	5	[]	0.8	0.0899	Asynchronous
K03320	22	Transport	1.23809523809524	0.09	Asynchronous
K18990	5	NA	0.8	0.0915	Asynchronous
K11333	5	Porphyrin and chlorophyll metabolism	0.8	0.0924	Asynchronous
K14083	5	NA	0.8	0.0925	Asynchronous
K00015;K00050;K00090	5	Glyoxylate and dicarboxylate metabolism	0.8	0.0927	Asynchronous
K01653	5	Glyoxylate and dicarboxylate metabolism	0.8	0.0927	Asynchronous
K03070	12	Protein export	1.13636363636364	0.0987	Asynchronous
K00384	12	Cysteine and methionine metabolism	1.13636363636364	0.1028	Asynchronous
K01895	6	Glycolysis / Gluconeogenesis	0.933333333333333	0.1067	Asynchronous
K02692	6	Photosynthesis	0.933333333333333	0.1103	Asynchronous
K02001	4	Transport	0.666666666666667	0.1105	Asynchronous
K11251	4	NA	0.666666666666667	0.1113	Asynchronous
K03106	4	Quorum sensing	0.666666666666667	0.1121	Asynchronous
K02393	6	Flagellar assembly	0.933333333333333	0.1124	Asynchronous
K02056	4	Transport	0.666666666666667	0.1124	Asynchronous
K02523	9	Terpenoid backbone biosynthesis	1.11111111111111	0.113	Asynchronous
K09796	4	NA	0.666666666666667	0.1131	Asynchronous
K00514	4	Carotenoid biosynthesis	0.666666666666667	0.1133	Asynchronous
K07400	4	NA	0.666666666666667	0.1134	Asynchronous
K02881	4	Ribosome	0.666666666666667	0.1145	Asynchronous
K02114;K02134	6	Oxidative phosphorylation	0.933333333333333	0.1147	Asynchronous
K00249	12	Fatty acid degradation	1.18181818181818	0.1148	Asynchronous
K08869	4	NA	0.666666666666667	0.115	Asynchronous
K06973	4	[]	0.666666666666667	0.1151	Asynchronous
K03688	4	[]	0.666666666666667	0.1158	Asynchronous
K01696	6	Phenylalanine	0.933333333333333	0.1159	Asynchronous
K02416	4	Flagellar assembly	0.666666666666667	0.1167	Asynchronous
K02133	4	Oxidative phosphorylation	0.666666666666667	0.117	Asynchronous
K01736	10	Phenylalanine	1.13333333333333	0.1174	Asynchronous
K02387	9	Flagellar assembly	1.11111111111111	0.1182	Asynchronous
K01915;K01949	4	Nitrogen metabolism	0.666666666666667	0.1187	Asynchronous
K15509	6	[]	0.933333333333333	0.1191	Asynchronous
K00324	4	Nicotinate and nicotinamide metabolism	0.666666666666667	0.1191	Asynchronous
K00334	4	Oxidative phosphorylation	0.666666666666667	0.1199	Asynchronous
K08057;K10098	4	NA	0.666666666666667	0.121	Asynchronous
K02002	6	Transport	1	0.1262	Asynchronous
K02639	6	Photosynthesis	1	0.1275	Asynchronous
K03530	7	[]	1.04761904761905	0.1367	Asynchronous
K00259	7	Alanine	1.04761904761905	0.141	Asynchronous
K17226	7	Sulfur metabolism	1.04761904761905	0.142	Asynchronous
K01999	12	Transport	1.22727272727273	0.1425	Asynchronous
K00927	8	Glycolysis / Gluconeogenesis	1.10714285714286	0.1451	Asynchronous
K00338;K03941	6	Oxidative phosphorylation	1.06666666666667	0.154	Asynchronous
K01689	6	Glycolysis / Gluconeogenesis	1.06666666666667	0.154	Asynchronous
K02358	13	[]	1.23076923076923	0.1547	Asynchronous
K01652	6	Glyoxylate and dicarboxylate metabolism	1.06666666666667	0.1553	Asynchronous
K02437	6	Glycine	1.06666666666667	0.1566	Asynchronous
K01713	6	Phenylalanine	1.06666666666667	0.1575	Asynchronous
K02115	15	Oxidative phosphorylation	1.25714285714286	0.1578	Asynchronous
K01698	9	Porphyrin and chlorophyll metabolism	1.16666666666667	0.1693	Asynchronous
K01903	9	Citrate cycle (TCA cycle)	1.16666666666667	0.1694	Asynchronous
K02871	9	Ribosome	1.16666666666667	0.1712	Asynchronous
K00342	9	Oxidative phosphorylation	1.16666666666667	0.1739	Asynchronous
K02051	9	Transport	1.16666666666667	0.1748	Asynchronous
K02108	16	Oxidative phosphorylation	1.26666666666667	0.1768	Asynchronous
K08912;K08913	6	Photosynthesis - antenna proteins	1.13333333333333	0.1777	Asynchronous
K02113	12	Oxidative phosphorylation	1.24242424242424	0.1819	Asynchronous
K02884	6	Ribosome	1.13333333333333	0.1821	Asynchronous
K22348	6	NA	1.13333333333333	0.1829	Asynchronous
K00643	10	Glycine	1.22222222222222	0.1843	Asynchronous
K02112	20	Oxidative phosphorylation	1.3	0.188	Asynchronous
K01495	16	Folate biosynthesis	1.3	0.1987	Asynchronous
K02709	7	Photosynthesis	1.14285714285714	0.1994	Asynchronous
K01595	7	Glycolysis / Gluconeogenesis	1.14285714285714	0.2002	Asynchronous
K03520	7	Carbon fixation pathways in prokaryotes	1.14285714285714	0.2014	Asynchronous
K00135	7	Alanine	1.14285714285714	0.2026	Asynchronous
K01916	7	Nicotinate and nicotinamide metabolism	1.14285714285714	0.2026	Asynchronous
K07147	5	[]	1	0.2027	Asynchronous
K07795	5	Transport	1	0.2049	Asynchronous
K02057	5	Transport	1	0.205	Asynchronous
K02314	5	DNA replication	1	0.2053	Asynchronous
K00161	10	Glycolysis / Gluconeogenesis	1.24444444444444	0.2054	Asynchronous
K00681	5	Glutathione metabolism	1	0.2076	Asynchronous
K21430	5	NA	1	0.2078	Asynchronous
K01593	5	NA	1	0.208	Asynchronous
K18595;K18598	5	NA	1	0.208	Asynchronous
K22083	5	NA	1	0.208	Asynchronous
K00518	5	[]	1	0.2085	Asynchronous
K02714	5	Photosynthesis	1	0.2086	Asynchronous
K04764	5	[]	1	0.209	Asynchronous
K11924	5	Transport	1	0.2092	Asynchronous
K17893	8	[]	1.21428571428571	0.2095	Asynchronous
K12574	5	RNA degradation	1	0.2101	Asynchronous
K03929	5	NA	1	0.2102	Asynchronous
K08907;K08910	5	Photosynthesis - antenna proteins	1	0.2103	Asynchronous
K00117	5	Pentose phosphate pathway	1	0.2119	Asynchronous
K02996	8	Ribosome	1.21428571428571	0.2154	Asynchronous
K06901	5	Transport	1	0.2156	Asynchronous
K01011	5	Cysteine and methionine metabolism	1	0.2161	Asynchronous
K00162	8	Glycolysis / Gluconeogenesis	1.21428571428571	0.2172	Asynchronous
K02899	8	Ribosome	1.21428571428571	0.221	Asynchronous
K03428	8	Porphyrin and chlorophyll metabolism	1.21428571428571	0.2215	Asynchronous
K00024	8	Citrate cycle (TCA cycle)	1.21428571428571	0.2216	Asynchronous
K01414	4	[]	1	0.2276	Asynchronous
K02926	8	Ribosome	1.21428571428571	0.2282	Asynchronous
K09761	4	NA	1	0.2282	Asynchronous
K09769	4	Pyrimidine metabolism	1	0.2287	Asynchronous
K13693	4	[]	1	0.2291	Asynchronous
K10408;K20054;K20285	4	[]	1	0.2295	Asynchronous
K01995	4	Transport	1	0.2296	Asynchronous
K06187	4	Homologous recombination	1	0.2298	Asynchronous
K00639	4	Glycine	1	0.2301	Asynchronous
K01491	4	One carbon pool by folate	1	0.2305	Asynchronous
K10807	4	NA	1	0.2305	Asynchronous
K02886;K02965	4	Ribosome	1	0.2309	Asynchronous
K02412	4	Flagellar assembly	1	0.2314	Asynchronous
K05788	4	NA	1	0.2326	Asynchronous
K01537;K05850	4	Transport	1	0.2333	Asynchronous
K05765	4	[]	1	0.2335	Asynchronous
K02112;K02114;K02133;K02134;K14573	4	Photosynthesis	1	0.2339	Asynchronous
K00163	4	Glycolysis / Gluconeogenesis	1	0.2341	Asynchronous
K11472	4	NA	1	0.2344	Asynchronous
K03635	4	Folate biosynthesis	1	0.2345	Asynchronous
K09767	4	NA	1	0.2353	Asynchronous
K07447	4	[]	1	0.2354	Asynchronous
K04773;K04774	4	[]	1	0.2356	Asynchronous
K00507;K06227;K15331;K20641	4	Biosynthesis of unsaturated fatty acids	1	0.2359	Asynchronous
K13895	4	Transport	1	0.2362	Asynchronous
K19032	4	[]	1	0.2362	Asynchronous
K05592	4	RNA degradation	1	0.2363	Asynchronous
K09845	4	Carotenoid biosynthesis	1	0.2363	Asynchronous
K01623	4	Glycolysis / Gluconeogenesis	1	0.2366	Asynchronous
K07568	4	[]	1	0.2368	Asynchronous
K22082	4	NA	1	0.2368	Asynchronous
K01494	4	Pyrimidine metabolism	1	0.2375	Asynchronous
K01783	4	Pentose phosphate pathway	1	0.2378	Asynchronous
K17570	4	NA	1	0.2379	Asynchronous
K00343	4	Oxidative phosphorylation	1	0.2381	Asynchronous
K07080	4	[]	1	0.2388	Asynchronous
K10773	4	Base excision repair	1	0.2388	Asynchronous
K08902	4	Photosynthesis	1	0.2394	Asynchronous
K03006	4	RNA polymerase	1	0.2405	Asynchronous
K10256;K21704;K21710;K21736	4	Biosynthesis of unsaturated fatty acids	1	0.2407	Asynchronous
K02724	4	Photosynthesis	1	0.2408	Asynchronous
K01808	4	Pentose phosphate pathway	1	0.2412	Asynchronous
K03797	10	[]	1.26666666666667	0.2428	Asynchronous
K00265;K00284	7	Nitrogen metabolism	1.23809523809524	0.2478	Asynchronous
K07263	7	NA	1.23809523809524	0.259	Asynchronous
K07516	8	Fatty acid degradation	1.25	0.2636	Asynchronous
K00790	6	Peptidoglycan biosynthesis	1.2	0.264	Asynchronous
K02422	6	Flagellar assembly	1.2	0.2676	Asynchronous
K00566	6	Sulfur relay system	1.2	0.2689	Asynchronous
K05524	8	Photosynthesis	1.25	0.2695	Asynchronous
K00958	6	Purine metabolism	1.2	0.2698	Asynchronous
K02027;K10227	6	Transport	1.2	0.27	Asynchronous
K02025	6	Transport	1.2	0.2705	Asynchronous
K03561	6	Transport	1.2	0.2707	Asynchronous
K02011	6	Transport	1.2	0.2713	Asynchronous
K02000	6	Transport	1.2	0.2717	Asynchronous
K00053	10	2-Oxocarboxylic acid metabolism	1.28888888888889	0.2744	Asynchronous
K02012	10	Transport	1.28888888888889	0.2767	Asynchronous
K02355	9	[]	1.27777777777778	0.2801	Asynchronous
K02014	9	Transport	1.27777777777778	0.2815	Asynchronous
K01897	9	Fatty acid biosynthesis	1.27777777777778	0.2818	Asynchronous
K02391	5	Flagellar assembly	1.2	0.2977	Asynchronous
K21248	5	[]	1.2	0.3009	Asynchronous
K00104	5	Glyoxylate and dicarboxylate metabolism	1.2	0.3016	Asynchronous
K03178	5	NA	1.2	0.3017	Asynchronous
K00674	5	NA	1.2	0.3022	Asynchronous
K01817	5	Phenylalanine	1.2	0.306	Asynchronous
K02050	5	Transport	1.2	0.3064	Asynchronous
K01951	5	Purine metabolism	1.2	0.3067	Asynchronous
K03073	5	Protein export	1.2	0.3072	Asynchronous
K03841	5	Pentose phosphate pathway	1.2	0.3102	Asynchronous
K00568	5	NA	1.2	0.3116	Asynchronous
K00651	5	Cysteine and methionine metabolism	1.2	0.3141	Asynchronous
K01939	6	Purine metabolism	1.26666666666667	0.316	Asynchronous
K04851;K04857	6	NA	1.26666666666667	0.3167	Asynchronous
K00948	6	Pentose phosphate pathway	1.26666666666667	0.3184	Asynchronous
K01142	6	Base excision repair	1.26666666666667	0.324	Asynchronous
K02888	8	Ribosome	1.32142857142857	0.3244	Asynchronous
K01638	13	Pyruvate metabolism	1.35897435897436	0.349	Asynchronous
K02967	13	Ribosome	1.35897435897436	0.3495	Asynchronous
K02886	9	Ribosome	1.33333333333333	0.3512	Asynchronous
K02609	4	Phenylalanine metabolism	1.16666666666667	0.3616	Asynchronous
K16090	4	Transport	1.16666666666667	0.3627	Asynchronous
K11069	4	Transport	1.16666666666667	0.3644	Asynchronous
K21600	4	NA	1.16666666666667	0.3645	Asynchronous
K03111	4	NA	1.16666666666667	0.3659	Asynchronous
K02415	4	Flagellar assembly	1.16666666666667	0.3664	Asynchronous
K01889	4	Aminoacyl-tRNA biosynthesis	1.16666666666667	0.3666	Asynchronous
K01823	4	Terpenoid backbone biosynthesis	1.16666666666667	0.367	Asynchronous
K14645	4	Two-component system	1.16666666666667	0.3674	Asynchronous
K06955	4	[]	1.16666666666667	0.3678	Asynchronous
K03474	4	Vitamin B6 metabolism	1.16666666666667	0.368	Asynchronous
K02342	4	NA	1.16666666666667	0.3682	Asynchronous
K03593	4	[]	1.16666666666667	0.3683	Asynchronous
K02600	4	Nitrogen metabolism	1.16666666666667	0.3685	Asynchronous
K13735	4	NA	1.16666666666667	0.3692	Asynchronous
K17227	4	Sulfur metabolism	1.16666666666667	0.37	Asynchronous
K01262	4	[]	1.16666666666667	0.3701	Asynchronous
K05515	4	Peptidoglycan biosynthesis	1.16666666666667	0.3703	Asynchronous
K01995;K01998	4	Transport	1.16666666666667	0.3704	Asynchronous
K07566	4	NA	1.16666666666667	0.3705	Asynchronous
K02520	4	RNA transport	1.16666666666667	0.3707	Asynchronous
K02417	4	Flagellar assembly	1.16666666666667	0.371	Asynchronous
K11206	4	NA	1.16666666666667	0.3714	Asynchronous
K00963	4	Amino sugar and nucleotide sugar metabolism	1.16666666666667	0.3715	Asynchronous
K06999	4	[]	1.16666666666667	0.372	Asynchronous
K01679	4	Citrate cycle (TCA cycle)	1.16666666666667	0.3724	Asynchronous
K03599	4	NA	1.16666666666667	0.3729	Asynchronous
K00819	4	Arginine and proline metabolism	1.16666666666667	0.3745	Asynchronous
K07245	4	NA	1.16666666666667	0.3765	Asynchronous
K03569	4	[]	1.16666666666667	0.382	Asynchronous
K02030	4	Transport	1.33333333333333	0.3912	Asynchronous
K22491	4	NA	1.33333333333333	0.3934	Asynchronous
K03665	4	NA	1.33333333333333	0.3942	Asynchronous
K03676	4	[]	1.33333333333333	0.3995	Asynchronous
K02291	7	Carotenoid biosynthesis	1.33333333333333	0.4006	Asynchronous
K02034	4	Transport	1.33333333333333	0.4008	Asynchronous
K01956	7	Pyrimidine metabolism	1.33333333333333	0.4014	Asynchronous
K00140	7	Propanoate metabolism	1.33333333333333	0.4035	Asynchronous
K03564	7	NA	1.33333333333333	0.4046	Asynchronous
K02992	12	Ribosome	1.37878787878788	0.4065	Asynchronous
K04035	12	Porphyrin and chlorophyll metabolism	1.37878787878788	0.4087	Asynchronous
K01649	7	2-Oxocarboxylic acid metabolism	1.33333333333333	0.4087	Asynchronous
K02114	7	Oxidative phosphorylation	1.33333333333333	0.4087	Asynchronous
K02863	7	Ribosome	1.33333333333333	0.4096	Asynchronous
K01740	10	Cysteine and methionine metabolism	1.37777777777778	0.4107	Asynchronous
K02433	7	Aminoacyl-tRNA biosynthesis	1.33333333333333	0.4107	Asynchronous
K02946	11	Ribosome	1.38181818181818	0.4122	Asynchronous
K00344	7	Oxidative phosphorylation	1.33333333333333	0.4145	Asynchronous
K02078	11	[]	1.38181818181818	0.4268	Asynchronous
K13789	8	Terpenoid backbone biosynthesis	1.39285714285714	0.4401	Asynchronous
K03321	6	Transport	1.4	0.442	Asynchronous
K01768	6	Purine metabolism	1.4	0.4446	Asynchronous
K00791	6	Zeatin biosynthesis	1.4	0.4449	Asynchronous
K00297	6	One carbon pool by folate	1.4	0.448	Asynchronous
K04754	6	NA	1.4	0.4504	Asynchronous
K02111	22	Oxidative phosphorylation	1.40692640692641	0.4513	Asynchronous
K01113	6	Two-component system	1.4	0.4515	Asynchronous
K01255	6	Glutathione metabolism	1.4	0.4526	Asynchronous
K02638	6	Photosynthesis	1.4	0.4526	Asynchronous
K00208	6	Fatty acid biosynthesis	1.4	0.4533	Asynchronous
K09007	6	Folate biosynthesis	1.4	0.4535	Asynchronous
K02961	8	Ribosome	1.39285714285714	0.4545	Asynchronous
K10027	8	Carotenoid biosynthesis	1.39285714285714	0.4564	Asynchronous
K03076	10	Protein export	1.42222222222222	0.4722	Asynchronous
K00615	11	Pentose phosphate pathway	1.41818181818182	0.4898	Asynchronous
K03544	11	Cell cycle	1.41818181818182	0.4913	Asynchronous
K01952	8	Purine metabolism	1.42857142857143	0.4942	Asynchronous
K02876	8	Ribosome	1.42857142857143	0.4988	Asynchronous
K03832	5	Transport	1.4	0.5033	Asynchronous
K01141	5	Homologous recombination	1.4	0.5057	Asynchronous
K00174	5	Citrate cycle (TCA cycle)	1.4	0.5062	Asynchronous
K06204	5	Biofilm formation - Pseudomonas aeruginosa	1.4	0.5062	Asynchronous
K03235	5	NA	1.4	0.5075	Asynchronous
K01365	5	Lysosome	1.4	0.5077	Asynchronous
K05366	5	Peptidoglycan biosynthesis	1.4	0.5082	Asynchronous
K02887	7	Ribosome	1.42857142857143	0.5083	Asynchronous
K06217	5	NA	1.4	0.5085	Asynchronous
K03119	5	NA	1.4	0.5091	Asynchronous
K07090	5	[]	1.4	0.5091	Asynchronous
K06991	5	[]	1.4	0.5096	Asynchronous
K02902	5	Ribosome	1.4	0.5098	Asynchronous
K00954	5	Pantothenate and CoA biosynthesis	1.4	0.511	Asynchronous
K01610	5	Glycolysis / Gluconeogenesis	1.4	0.5122	Asynchronous
K03628	7	RNA degradation	1.42857142857143	0.5138	Asynchronous
K01870	5	Aminoacyl-tRNA biosynthesis	1.4	0.5139	Asynchronous
K02338	7	DNA replication	1.42857142857143	0.5156	Asynchronous
K03386	5	[]	1.4	0.5157	Asynchronous
K14652	5	Riboflavin metabolism	1.4	0.5163	Asynchronous
K14379	5	NA	1.4	0.5226	Asynchronous
K00162;K00627	4	Glycolysis / Gluconeogenesis	1.5	0.5229	Asynchronous
K02518	4	RNA transport	1.5	0.5232	Asynchronous
K02519	4	RNA transport	1.5	0.5237	Asynchronous
K06966	4	Purine metabolism	1.5	0.5237	Asynchronous
K01589	4	Purine metabolism	1.5	0.5297	Asynchronous
K02963	4	Ribosome	1.5	0.5306	Asynchronous
K01805	4	NA	1.5	0.5317	Asynchronous
K03545	4	[]	1.5	0.533	Asynchronous
K00392	4	Sulfur metabolism	1.5	0.5345	Asynchronous
K17316	4	Transport	1.5	0.5361	Asynchronous
K01400	4	NA	1.5	0.5381	Asynchronous
K00548	13	Cysteine and methionine metabolism	1.43589743589744	0.5428	Asynchronous
K02952	12	Ribosome	1.45454545454545	0.5447	Asynchronous
K03671	9	[]	1.44444444444444	0.5613	Asynchronous
K03403	19	Porphyrin and chlorophyll metabolism	1.43859649122807	0.5705	Asynchronous
K01714	6	Lysine biosynthesis	1.46666666666667	0.5837	Asynchronous
K03405	6	Porphyrin and chlorophyll metabolism	1.46666666666667	0.5871	Asynchronous
K00812	6	Alanine	1.46666666666667	0.5885	Asynchronous
K07093	6	[]	1.46666666666667	0.5894	Asynchronous
K03531	6	Cell cycle	1.46666666666667	0.5898	Asynchronous
K02945	6	Ribosome	1.46666666666667	0.59	Asynchronous
K00821	6	Arginine biosynthesis	1.46666666666667	0.5903	Asynchronous
K01738	8	Cysteine and methionine metabolism	1.5	0.605	Asynchronous
K01915	8	Nitrogen metabolism	1.5	0.6103	Asynchronous
K03040	13	RNA polymerase	1.46153846153846	0.6145	Asynchronous
K01462	6	[]	1.53333333333333	0.6248	Asynchronous
K03704	6	[]	1.53333333333333	0.6254	Asynchronous
K09458	6	Fatty acid biosynthesis	1.53333333333333	0.6324	Asynchronous
K01733	9	Glycine	1.5	0.6559	Asynchronous
K02874	11	Ribosome	1.49090909090909	0.6642	Asynchronous
K00830	7	Alanine	1.52380952380952	0.6726	Asynchronous
K02879	11	Ribosome	1.49090909090909	0.6733	Asynchronous
K02867	7	Ribosome	1.52380952380952	0.6755	Asynchronous
K02911	7	Ribosome	1.52380952380952	0.6784	Asynchronous
K01873	7	Aminoacyl-tRNA biosynthesis	1.52380952380952	0.6795	Asynchronous
K14393	6	Transport	1.6	0.7124	Asynchronous
K02357	6	[]	1.6	0.7158	Asynchronous
K01624	10	Glycolysis / Gluconeogenesis	1.53333333333333	0.716	Asynchronous
K02970	6	Ribosome	1.6	0.7161	Asynchronous
K02913	6	Ribosome	1.6	0.7168	Asynchronous
K01703	6	2-Oxocarboxylic acid metabolism	1.6	0.7182	Asynchronous
K02954	8	Ribosome	1.53571428571429	0.7232	Asynchronous
K10960	8	Terpenoid backbone biosynthesis	1.53571428571429	0.7256	Asynchronous
K02965	8	Ribosome	1.53571428571429	0.7282	Asynchronous
K00574	8	[]	1.53571428571429	0.7315	Asynchronous
K03046	16	RNA polymerase	1.50833333333333	0.7544	Asynchronous
K00525	11	Purine metabolism	1.52727272727273	0.7615	Asynchronous
K00937	4	Oxidative phosphorylation	1.66666666666667	0.7657	Asynchronous
K02535	4	Lipopolysaccharide biosynthesis	1.66666666666667	0.7676	Asynchronous
K16846;K16850	4	Cysteine and methionine metabolism	1.66666666666667	0.77	Asynchronous
K03525	4	Pantothenate and CoA biosynthesis	1.66666666666667	0.7716	Asynchronous
K01810	4	Glycolysis / Gluconeogenesis	1.66666666666667	0.772	Asynchronous
K02601	4	[]	1.66666666666667	0.7721	Asynchronous
K00945	4	Pyrimidine metabolism	1.66666666666667	0.7723	Asynchronous
K02939	4	Ribosome	1.66666666666667	0.7727	Asynchronous
K01759	4	Pyruvate metabolism	1.66666666666667	0.7728	Asynchronous
K00602	4	Purine metabolism	1.66666666666667	0.773	Asynchronous
K22468	4	Oxidative phosphorylation	1.66666666666667	0.7735	Asynchronous
K03335	4	Inositol phosphate metabolism	1.66666666666667	0.774	Asynchronous
K00147	4	Arginine and proline metabolism	1.66666666666667	0.7742	Asynchronous
K01775	4	D-Alanine metabolism	1.66666666666667	0.7742	Asynchronous
K00940	4	Purine metabolism	1.66666666666667	0.7756	Asynchronous
K00059	4	Fatty acid biosynthesis	1.66666666666667	0.7757	Asynchronous
K01591	4	Pyrimidine metabolism	1.66666666666667	0.776	Asynchronous
K01807	4	Pentose phosphate pathway	1.66666666666667	0.7771	Asynchronous
K02916	4	Ribosome	1.66666666666667	0.7778	Asynchronous
K00794	4	Riboflavin metabolism	1.66666666666667	0.7781	Asynchronous
K01687	4	2-Oxocarboxylic acid metabolism	1.66666666666667	0.779	Asynchronous
K03640	4	Peptidoglycan biosynthesis	1.66666666666667	0.779	Asynchronous
K08568	4	Lysosome	1.66666666666667	0.7791	Asynchronous
K01662	9	Thiamine metabolism	1.55555555555556	0.7794	Asynchronous
K00799	4	Glutathione metabolism	1.66666666666667	0.7799	Asynchronous
K11254	4	NA	1.66666666666667	0.78	Asynchronous
K01903;K14067	4	Glyoxylate and dicarboxylate metabolism	1.66666666666667	0.7805	Asynchronous
K00703	5	Starch and sucrose metabolism	1.6	0.7879	Asynchronous
K00554	5	NA	1.6	0.7916	Asynchronous
K03497	5	[]	1.6	0.7917	Asynchronous
K01938	5	NA	1.6	0.7921	Asynchronous
K00284	5	Nitrogen metabolism	1.6	0.7925	Asynchronous
K03168	5	[]	1.6	0.7926	Asynchronous
K03301	5	NA	1.6	0.7929	Asynchronous
K00962	5	Purine metabolism	1.6	0.7933	Asynchronous
K02031;K02032	5	Transport	1.6	0.7934	Asynchronous
K00762	5	Pyrimidine metabolism	1.6	0.7936	Asynchronous
K01803	5	Glycolysis / Gluconeogenesis	1.6	0.7946	Asynchronous
K03925	5	NA	1.6	0.7947	Asynchronous
K03559	5	Transport	1.6	0.7948	Asynchronous
K00606	5	Pantothenate and CoA biosynthesis	1.6	0.7959	Asynchronous
K02909	5	Ribosome	1.6	0.7963	Asynchronous
K01056	5	NA	1.6	0.7984	Asynchronous
K00036	5	Pentose phosphate pathway	1.6	0.7995	Asynchronous
K10956	5	NA	1.6	0.7998	Asynchronous
K01946;K11262	5	Fatty acid biosynthesis	1.6	0.8003	Asynchronous
K01259	5	Arginine and proline metabolism	1.6	0.8017	Asynchronous
K00175	5	Citrate cycle (TCA cycle)	1.6	0.8028	Asynchronous
K02895	5	Ribosome	1.6	0.8029	Asynchronous
K02982	15	Ribosome	1.52380952380952	0.8203	Asynchronous
K03086	11	Flagellar assembly	1.56363636363636	0.8416	Asynchronous
K02948	12	Ribosome	1.56060606060606	0.8682	Asynchronous
K03527	6	Terpenoid backbone biosynthesis	1.66666666666667	0.8706	Asynchronous
K02988	6	Ribosome	1.66666666666667	0.8709	Asynchronous
K02502	6	HIstidine metabolism	1.66666666666667	0.8727	Asynchronous
K02040	6	Transport	1.66666666666667	0.8731	Asynchronous
K02959	6	Ribosome	1.66666666666667	0.8738	Asynchronous
K00873	6	Glycolysis / Gluconeogenesis	1.66666666666667	0.8745	Asynchronous
K02931	6	Ribosome	1.66666666666667	0.8759	Asynchronous
K04751;K04752	6	Two-component system	1.66666666666667	0.8773	Asynchronous
K01868	7	Aminoacyl-tRNA biosynthesis	1.61904761904762	0.8778	Asynchronous
K00826	6	Cysteine and methionine metabolism	1.66666666666667	0.8806	Asynchronous
K03526	7	Terpenoid backbone biosynthesis	1.61904761904762	0.8816	Asynchronous
K01507	7	Oxidative phosphorylation	1.61904761904762	0.8826	Asynchronous
K02986	8	Ribosome	1.64285714285714	0.9236	Asynchronous
K03979	9	[]	1.61111111111111	0.9285	Asynchronous
K01961	4	Fatty acid biosynthesis	1.83333333333333	0.9442	Asynchronous
K11900	4	Biofilm formation - Pseudomonas aeruginosa	1.83333333333333	0.9445	Asynchronous
K03217	4	Quorum sensing	1.83333333333333	0.9448	Asynchronous
K00145	4	Arginine biosynthesis	1.83333333333333	0.9465	Asynchronous
K02556	4	NA	1.83333333333333	0.9479	Asynchronous
K01657	4	Phenylalanine	1.83333333333333	0.9485	Asynchronous
K02041	4	Transport	1.83333333333333	0.9489	Asynchronous
K01735	4	Phenylalanine	1.83333333333333	0.949	Asynchronous
K12256	4	Arginine and proline metabolism	1.83333333333333	0.9491	Asynchronous
K02044	4	Transport	1.83333333333333	0.9492	Asynchronous
K02950	10	Ribosome	1.62222222222222	0.9514	Asynchronous
K08903	4	Photosynthesis	1.83333333333333	0.9523	Asynchronous
K02994	11	Ribosome	1.6	0.9531	Asynchronous
K02878	7	Ribosome	1.71428571428571	1	Asynchronous
K01802	6	[]	1.8	1	Asynchronous
K00099	5	Terpenoid backbone biosynthesis	1.8	1	Asynchronous
K00632	5	Fatty acid degradation	1.8	1	Asynchronous
K01118	5	NA	1.8	1	Asynchronous
K01869	5	Aminoacyl-tRNA biosynthesis	1.8	1	Asynchronous
K02116	5	[]	1.8	1	Asynchronous
K02335	5	DNA replication	1.8	1	Asynchronous
K02933	5	Ribosome	1.8	1	Asynchronous
K03404	5	Porphyrin and chlorophyll metabolism	1.8	1	Asynchronous
K04040	5	Porphyrin and chlorophyll metabolism	1.8	1	Asynchronous
K07004	5	[]	1.8	1	Asynchronous
K09903	5	Pyrimidine metabolism	1.8	1	Asynchronous
K12573	5	RNA degradation	1.8	1	Asynchronous
K00641	4	Cysteine and methionine metabolism	2	1	Asynchronous
K02356	4	[]	2	1	Asynchronous
K03177	4	NA	2	1	Asynchronous
K06941	4	NA	2	1	Asynchronous
K06942	4	Ribosome	2	1	Asynchronous
